# Structural requirements for dihydrobenzoxazepinone anthelmintics: actions against medically important and model parasites - *Trichuris muris*, *Brugia malayi*, *Heligmosomoides polygyrus* and *Schistosoma mansoni*

**DOI:** 10.1101/2020.11.17.384933

**Authors:** Frederick A Partridge, Carole JR Bataille, Ruth Forman, Amy E Marriott, Josephine Forde-Thomas, Cécile Häberli, Ria L Dinsdale, James DB O’Sullivan, Nicky J Willis, Graham M Wynne, Helen Whiteland, John Archer, Andrew Steven, Jennifer Keiser, Joseph D Turner, Karl F Hoffmann, Mark J Taylor, Kathryn J Else, Angela J Russell, David B Sattelle

**Author notes:** Corresponding authors: (DBS), (KJE), (AJR). These authors contributed equally (Frederick A Partridge, Carole JR Bataille, Ruth Forman, Amy E Marriott, Josephine Forde-Thomas, Cécile Häberli).

## Abstract

Nine hundred million people are infected with the soil-transmitted helminths *Ascaris lumbricoides* (roundworm), hookworm, and *Trichuris trichiura* (whipworm). However, low single-dose cure rates of the benzimidazole drugs, the mainstay of preventative chemotherapy for whipworm, together with parasite drug resistance, mean that current approaches may not be able to eliminate morbidity from Trichuriasis. We are seeking to develop new anthelmintic drugs specifically with activity against whipworm as a priority, and previously identified a hit series of dihydrobenzoxazepinone (DHB) compounds that block motility of *ex vivo Trichuris muris.* Here we report a systematic investigation of the structure-activity relationship of the anthelmintic activity of DHB compounds. We synthesised 47 analogues, which allowed us to define features of the molecules essential for anthelmintic action, as well as broadening the chemotype by identification of dihydrobenzoquinolinones (DBQ) with anthelmintic activity. We investigated the activity of these compounds against other parasitic nematodes, identifying DHB compounds with activity against *Brugia malayi* and *Heligmosomoides polygyrus*. We also demonstrated activity of DHB compounds against the trematode *Schistosoma mansoni,* a parasite that causes schistosomiasis. These results demonstrate the potential of DHB and DBQ compounds for further development as broad-spectrum anthelmintics.

**Author summary:** Around a billion people are infected by the soil transmitted helminths *Ascaris,* hookworm and whipworm. In the case of whipworm, the benzimidazole drugs, which are distributed to school children in affected areas, have low cure rates. This means that finding an improved treatment for whipworm is a priority. We previously identified five DHB compounds in a screen for new compounds active against whipworm. Here we systematically dissect these molecules, making 47 modified versions of the compounds. This allowed us to define the features of these compounds that are important for activity against whipworm. We also demonstrate activity of DHB compounds against other parasitic nematodes, and against *Schistosoma mansoni,* a trematode parasite. These results show the potential for further development of DHB compounds as broad-spectrum anthelmintics.
