## Supplementary material for "Structural requirements for dihydrobenzoxazepinone anthelmintics: actions against medically important and model parasites - *Trichuris muris*, *Brugia malayi*, *Heligmosomoides polygyrus* and *Schistosoma mansoni*": S2 File

### Sheet: Sheet1
Compound	PubChem_CID	Structure	SMILES	EC50 (µM) in T. muris adult motility assay	H. polygyrus L3 stage % larval death at 100 µM	B. malayi microfilariae activity at 10 µM in motility assay	B. malayi microfilariae activity at 10 µM in MTT assay	B. malayi microfilariae MTT assay EC50 (µM)	B. malayi adult female activity at 10 µM in motility assay	B. malayi adult female activity at 10 µM in MTT assay	S. mansoni schistosomula Roboworm phenotype score at 50 µM	S. mansoni schistosomula Roboworm motility score at 50 µM	S. mansoni schistosomula Roboworm phenotype score EC50 (µM)	S. mansoni schistosomula Roboworm motility score EC50 (µM)
OX02983	71447449		CC1=CC=C(CN2C3=C(COCC2=O)C=C(C4=CC=NC=C4)C=C3)C=C1	50	8.9	Yes	Yes	5.5	Yes	Yes	-0.11575	-0.369812	nd	nd
OX02993	71448362		O=C1COCC2=C(N1CC3CCCCC3)C=CC(C4=CN=CC=C4)=C2	52	33.2	No	nd	nd	nd	nd	nd	nd	nd	nd
OX03144	71448368		FC(F)(F)C1=CC=C(CN2C3=C(COCC2=O)C=C(C4=CN=CC=C4)C=C3)C=C1	26	0	No	No	nd	nd	nd	-0.27559	-0.639062	28.4	28
OX03145	154827492		O=C1COCC2=C(N1CC3CCCCC3)C=C(C4=CN=CC=C4)C=C2	55	31.6	No	nd	nd	nd	nd	-0.0313	-0.337257	nd	nd
OX03146	71447397		CC1=CC=C(CN2C3=CC=C(Br)C=C3COCC2=O)C=C1	35	0.85	No	No	nd	nd	nd	-0.228217	-0.651042	25.5	25.6
OX03153	122129920		CC1=CC=C(CN2C3=C(COCC2=O)C=C(C4=CN=CC=C4)C=C3)C=C1	57	28.75	Yes	Yes	26.7	No	No	-0.15459	-0.256528	nd	nd
OX03593	15887754		O=C(COC1)NC2=C1C=CC=C2	30	25.45	nd	nd	nd	nd	nd	0.036285	-0.02055	nd	nd
OX03594	154827493		O=C1COCC2=CC=CC=C2N1CC3=CC=CC=C3	no activity	55.25	No	nd	nd	nd	nd	0.0191575	-0.01845	nd	nd
OX03595	154827494		CC1=CC=C(CN2C3=CC=CC=C3COCC2=O)C=C1	no activity	30.3	No	nd	nd	nd	nd	0.05302	-0.133933	nd	nd
OX03596	154827495		CC1=CC=C(CN2C3=C(COCC2=O)C=C(C4=CC=CC=C4)C=C3)C=C1	no activity	nd	No	nd	nd	nd	nd	-0.236677	-0.726013	29.1	26.8
OX03597	154827496		CC1=CC=C(CN2C3=C(COCC2=O)C=C(C4=CC=C(Cl)C=C4)C=C3)C=C1	no activity	46.1	No	nd	nd	nd	nd	-0.129475	-0.445638	nd	nd
OX03599	154827497		CC1=CC=C(CN2C3=C(COCC2=O)C=C(C4=CC=C(OC)C=C4)C=C3)C=C1	no activity	56.75	No	nd	nd	nd	nd	-0.210095	-0.663643	14.2	18.3
OX03600	154827498		CC1=CC=C(CN2C3=C(COCC2=O)C=C(C4=CC=C(F)C=C4)C=C3)C=C1	no activity	36.8	Yes	No	nd	nd	nd	nd	nd	nd	nd
OX03601	154827499		CC1=CC=C(CN2C3=C(COCC2=O)C=C(C4=CC=C(C=C4)C)C=C3)C=C1	no activity	52.05	No	nd	nd	nd	nd	-0.282077	-0.763308	24.4	20.6
OX03697	154827500		CC1=CC=C(CN2C3=C(COCC2=O)C=C(C4=CC=C(C(OC)=O)C=C4)C=C3)C=C1	no activity	49.45	No	No	nd	nd	nd	-0.067635	-0.0572	nd	nd
OX03698	154827501		CC1=CC=C(CN2CCC3=CC(Br)=CC=C3C2=O)C=C1	no activity	27.65	Yes	No	nd	nd	nd	-0.182948	-0.477365	28.5	26.6
OX03699	154827502		CC1=CC=C(CN2CCC3=C(C2=O)C=CC(C4=CC=NC=C4)=C3)C=C1	21	46.15	Yes	No	nd	nd	nd	-0.127065	-0.459528	nd	nd
OX03700	154827503		CC1=CC=C(CN2C3=C(COCC2=O)C=CC(Br)=C3)C=C1	no activity	21	No	No	nd	nd	nd	0.0264275	-0.184785	nd	nd
OX03701	154827504		CC1=CC=C(CN2C3=C(COCC2=O)C=CC(C4=CC=NC=C4)=C3)C=C1	no activity	35.9	No	nd	nd	nd	nd	-0.0359225	-0.24495	nd	nd
OX03702	70655165		BrC(C=C1)=CC(OCCN2)=C1C2=O	no activity	29.4	nd	nd	nd	nd	nd	nd	nd	nd	nd
OX03703	154827505		CC1=CC=C(CN2CCOC3=C(C2=O)C=CC(Br)=C3)C=C1	75	21.45	No	nd	nd	nd	nd	0.0605575	-0.216108	nd	nd
OX03704	154827506		CC1=CC=C(CN2CCOC3=C(C2=O)C=CC(C4=CC=NC=C4)=C3)C=C1	≥75	35.95	No	nd	nd	nd	nd	-0.0930025	-0.361833	nd	nd
OX03705	154827507		CC1=CC=C(CN2C3=C(COCC2=O)C=C(C4=CN=CN=C4)C=C3)C=C1	no activity	41.65	No	No	nd	nd	nd	0.0629125	-0.173528	nd	nd
OX03706	154827508		CC1=CC=C(CN2C3=CC=CC(Br)=C3COCC2=O)C=C1	≥100	23.4	No	nd	nd	nd	nd	-0.123038	-0.440162	nd	nd
OX03707	154827509		CC1=CC=C(CN2C3=CC=CC(C4=CC=NC=C4)=C3COCC2=O)C=C1	≥100	4.1	No	Yes	nd	nd	nd	-0.245523	-0.662062	32.7	29.3
OX03710	154827510		CC1=CC=C(CN2C3=CC=C(NCC4=CC=CC=C4)C=C3COCC2=O)C=C1	no activity	37.9	Yes	No	nd	nd	nd	nd	nd	nd	nd
OX03823	74787774		BrC1=CC=C(N2)C(COCC2=O)=C1	no activity	20.4	No	nd	nd	nd	nd	0.0535025	-0.051985	nd	nd
OX03824	154827511		CC1=CC=C(CN2C3=CC=C(NC4=CC=CC=C4)C=C3COCC2=O)C=C1	no activity	30.8	No	nd	nd	nd	nd	-0.36272	-0.725935	40.9	36.8
OX03825	132469325		O=C1COCC2=C(N1CC3=CC=CC=C3)C=CC(C4=CC=NC=C4)=C2	>75	3.2	Yes	Yes	nd	nd	nd	0.02711	-0.12037	nd	nd
OX03826	154827512		CC1=CC=C(CN2C3=CC=C(NC4=CC=CC=N4)C=C3COCC2=O)C=C1	no activity	42.8	Yes	No	nd	nd	nd	nd	nd	nd	nd
OX03827	154827513		BrC1=CC(N2CC3CCCCC3)=C(COCC2=O)C=C1	no activity	39.7	Yes	No	nd	nd	nd	-0.110992	-0.421888	nd	nd
OX03828	71728526		BrC1=CC=C(N2CC3=CC=C(C(F)(F)F)C=C3)C(COCC2=O)=C1	95	nd	No	nd	nd	nd	nd	-0.360892	-0.788115	25.7	20.7
OX03829	154827514		BrC1=CC=C(N2CC3=CC=CC=C3)C(COCC2=O)=C1	69	9.6	No	No	nd	nd	nd	-0.137415	-0.24988	nd	nd
OX04115	154827515		CC1=CC=C(CN2C3=C(COCC2=O)C=C(C4=CC=CC=N4)C=C3)C=C1	72	nd	nd	nd	nd	nd	nd	nd	nd	nd	nd
OX04116	154827516		CC1=CC=C(CN2C3=C(COCC2=O)C=C(C4=CC(OC)=NC=C4)C=C3)C=C1	no activity	nd	nd	nd	nd	nd	nd	nd	nd	nd	nd
OX04117	154827517		CC1=CC=C(CN2C3=C(COCC2=O)C=C(C4=CC(N)=NC=C4)C=C3)C=C1	26	nd	nd	nd	nd	nd	nd	nd	nd	nd	nd
OX04118	132470006		CN1C2=C(COCC1=O)C=C(C3=CC=NC=C3)C=C2	no activity	nd	nd	nd	nd	nd	nd	nd	nd	nd	nd
OX04119	71447408		BrC1=CC=C(N2CC3CC3)C(COCC2=O)=C1	no activity	nd	nd	nd	nd	nd	nd	nd	nd	nd	nd
OX04120	154827518		O=C1COCC2=C(N1CC3CC3)C=CC(C4=CC=NC=C4)=C2	no activity	nd	nd	nd	nd	nd	nd	nd	nd	nd	nd
OX04121	154827519		CC1=CC=C(CN2C3=CC=C(NC4=CC=NC=C4)C=C3COCC2=O)C=C1	no activity	nd	nd	nd	nd	nd	nd	nd	nd	nd	nd
OX04122	154827520		CC1=CC=C(CN2C3=C(COCC2=O)C=C(C4=CN=CS4)C=C3)C=C1	45	nd	nd	nd	nd	nd	nd	nd	nd	nd	nd
OX04123	154827521		CC1=CC=C(CN2C3=C(COCC2=O)C=C(C4=CC=NN4C)C=C3)C=C1	68	nd	nd	nd	nd	nd	nd	nd	nd	nd	nd
OX04124	154827522		CC1=CC=C(CN2C3=C(COCC2=O)C=C(C4=CNN=C4)C=C3)C=C1	no activity	nd	nd	nd	nd	nd	nd	nd	nd	nd	nd
OX04236	154827523		CC1=CC=C(CN2CCC3=C(C2=O)C=CC(C4=CN=CC=C4)=C3)C=C1	42	nd	nd	nd	nd	nd	nd	nd	nd	nd	nd
OX04237	154827524		CC1=CC=C(CN2CCC3=CC(C4=CC=NN4C)=CC=C3C2=O)C=C1	>75	nd	nd	nd	nd	nd	nd	nd	nd	nd	nd
OX04238	154827525		CC1=CC=C(CN2CCC3=C(C2=O)C=CC(C4=CC=NC=C4N)=C3)C=C1	no activity	nd	nd	nd	nd	nd	nd	nd	nd	nd	nd
OX04239	154827526		CC1=CC=C(CN2CCC3=CC(C4=CN=CS4)=CC=C3C2=O)C=C1	no activity	nd	nd	nd	nd	nd	nd	nd	nd	nd	nd
